# Adaptation of CD4 in gorillas and chimpanzees conveyed resistance to simian immunodeficiency viruses

**DOI:** 10.1101/2023.11.13.566830

**Authors:** Cody J. Warren, Arturo Barbachano-Guerrero, Vanessa L. Bauer, Alex C. Stabell, Obaiah Dirasantha, Qing Yang, Sara L. Sawyer

## Abstract

Simian immunodeficiency viruses (SIVs) comprise a large group of primate lentiviruses that endemically infect African monkeys. HIV-1 spilled over to humans from this viral reservoir, but the spillover did not occur directly from monkeys to humans. Instead, a key event was the introduction of SIVs into great apes, which then set the stage for infection of humans. Here, we investigate the role of the lentiviral entry receptor, CD4, in this key and fateful event in the history of SIV/HIV emergence. First, we reconstructed and tested ancient forms of CD4 at two important nodes in ape speciation, both prior to the infection of chimpanzees and gorillas with these viruses. These ancestral CD4s fully supported entry of diverse SIV isolates related to the viruses that made this initial jump to apes. In stark contrast, modern chimpanzee and gorilla CD4 orthologs are more resistant to these viruses. To investigate how this resistance in CD4 was gained, we acquired *CD4* gene sequences from 32 gorilla individuals of two species, and identified alleles that encode 8 unique CD4 protein variants. Functional testing of these identified variant-specific differences in susceptibility to virus entry. By engineering single point mutations from resistant gorilla CD4 variants into the permissive human CD4 receptor, we demonstrate that acquired substitutions in gorilla CD4 did convey resistance to virus entry. We provide a population genetic analysis to support the theory that selection is acting in favor of more and more resistant *CD4* alleles in ape species harboring SIV endemically (gorillas and chimpanzees), but not in other ape species that lack SIV infections (bonobos and orangutans). Taken together, our results show that SIV has placed intense selective pressure on ape *CD4*, acting to propagate SIV-resistant alleles in chimpanzee and gorilla populations.
