## Supplemental Table S1 for "Adaptation of CD4 in gorillas and chimpanzees conveyed resistance to simian immunodeficiency viruses"

### Sheet: Sheet1
Table S1 Levels for nonsynonymous and synonymous variation at CD4 and 11 genomically neighboring loci. For each locus we list the sample size and number of segregating nonsynonymous and synonymous single nucleotide polymorphisms (SNPs) for each species included in this study. We also include two measurements of nucleotide variability. One based on the number of SNPs (𝜭w) and the other based on th…
locus	species	sample size	nonsynonymous # seg sites	nonsynonymous 𝜭w	nonsynonymous 𝜭π	synonymous # seg sites	synonymous 𝜭w	synonymous 𝜭π
znf384	gorilla	62	0	0	0	6	0.00345	0.00351
	chimp	50	2	0.0002	0.00025	9	0.0048	0.00405
	human	104	0	0	0	2	0.00105	0.00037
	bonobo	26	1	0.00018	0.00037	2	0.00113	0.00059
	Sumatran orangutan	10	1	0.00049	0.00046	3	0.00288	0.00301
	Bornean orangutan	10	0	0	0	3	0.00285	0.00245
PIANP	gorilla	62	1	0.0007	0.0001	4	0.0036	0.0008
	chimp	42	0	0	0	3	0.00295	0.00115
	human	104	0	0	0	0	0	0
	bonobo	26	0	0	0	2	0.00222	0.00064
	Sumatran orangutan	8	1	0.00063	0.00041	3	0.0049	0.00287
	Bornean orangutan	10	1	0.00116	0.00062	2	0.00299	0.0016
COPS7A	gorilla	62	0	0	0	1	0.00102	0.0003
	chimp	50	0	0	0	0	0	0
	human	104	1	0.00031	0.0003	1	0.00092	0.00084
	bonobo	26	0	0	0	1	0.00125	0.0007
	Sumatran orangutan	10	0	0	0	0	0	0
	Bornean orangutan	10	0	0	0	0	0	0
MLF2	gorilla	62			6e-05			0.00262
	chimp	50	2	0.00078	0.00027	4	0.00513	0.00174
	human	104	1	0.00034	3e-05	2	0.00219	0.00131
	bonobo	24	0	0	0	1	0.00154	0.00048
	Sumatran orangutan	10	0	0	0	0	0	0
	Bornean orangutan	10	0	0	0	0	0	0
PTMS	gorilla	62	2	0.00173	0.00026	1	0.00323	0.00771
	chimp	50	2	0.00181	0.00064	1	0.00339	0.00229
	human	104	0	0	0	1	0.00296	0.0003
	bonobo	26	0	0	0	1	0.00398	0.00561
	Sumatran orangutan	10	0	0	0	0	0	0
	Bornean orangutan	10	0	0	0	1	0.00537	0.00304
CD4	gorilla	62	6	0.00122	0.00149	6	0.00394	0.00374
	chimp	50	4	0.00085	0.00104	3	0.00206	0.00174
	human	104	3	0.00055	0.00013	4	0.00236	0.00281
	bonobo	26	2	0.0005	0.00051	1	0.00081	0.00065
	Sumatran orangutan	10	1	0.00034	0.00051	0	0	0
	Bornean orangutan	10	0	0	0	1	0.0011	0.00062
gpr162	gorilla	62	4	0.00066	0.00064	11	0.00501	0.00485
	chimp	48	4	0.0007	0.00028	5	0.00241	0.00087
	human	104	2	0.0003	0.00017	5	0.00205	0.00202
	bonobo	26	5	0.00101	0.00109	7	0.00392	0.00241
	Sumatran orangutan	10	1	0.00027	0.00027	2	0.00151	0.00086
	Bornean orangutan	10	1	0.00027	0.00027	2	0.00151	0.00143
GNB3	gorilla	62	0	0	0	4	0.00351	0.00271
	chimp	50	0	0	0	1	0.00092	0.00016
	human	104	2	0.00049	0.0001	2	0.00158	0.00219
	bonobo	26	0	0	0	1	0.00108	0.00032
	Sumatran orangutan	10	1	0.00045	0.00026	0	0	0
	Bornean orangutan	10	1	0.00045	0.0006	3	0.00438	0.00248
CDCA3	gorilla	62	0	0	0	4	0.00427	0.00262
	chimp	50	4	0.00148	0.00026	5	0.00557	0.00117
	human	104	1	0.00032	3e-05	0	0	0
	bonobo	24	0	0	0	1	0.00134	0.00042
	Sumatran orangutan	10	0	0	0	0	0	0
	Bornean orangutan	10	0	0	0	0	0	0
TPI1	gorilla	62	3	0.00098	0.00038	2	0.00207	0.00062
	chimp	50	2	0.00023	6e-05	2	0.00073	0.00013
	human	104	0	0	0	4	0.00372	0.00207
	bonobo	26	0	0	0	0	0	0
	Sumatran orangutan	10	0	0	0	0	0	0
	Bornean orangutan	10	0	0	0	0	0	0
LRRC23	gorilla	62	2	0.00054	0.0002	1	0.00088	0.00038
	chimp	50	3	0.00085	0.0002	3	0.00278	0.00082
	human	104	3	0.00073	0.00096	2	0.00159	0.00046
	bonobo	26	0	0	0	1	0.00109	0.0017
	Sumatran orangutan	10	2	0.0009	0.00116	1	0.00145	0.00082
	Bornean orangutan	10	1	0.00045	0.00025	1	0.00145	0.00219
ENO2	gorilla	62	2	0.00043	0.0009	3	0.00199	0.00099
	chimp	50	1	0.00023	0.00012	4	0.00279	0.0024
	human	104	0	0	0	0	0	0
	bonobo	26	0	0.00053	0.00023	2	0.00164	0.00048
	Sumatran orangutan	10	1	0.00036	0.0002	3	0.00332	0.00424
	Bornean orangutan	10	0	0	0	0	0	0
